# Genomic analysis of *Ostreococcus tauri*-infecting viruses reveals a hypervariable region associated with host–virus interactions

**DOI:** 10.1101/2025.08.15.670463

**Authors:** Julie Thomy, Julien Henri, David Demory, Frederic Sanchez, Marie-Line Escande, Nigel Grimsley, Sheree Yau

## Abstract

While the genus *Prasinovirus*, known to infect prasinophyte green algae (class Mamiellophyceae), is abundant in the oceans, the genetic mechanisms governing the ecology and (co)evolution of these viruses remain poorly understood. In this study, we sequenced the complete genomes of eighteen viruses infecting the cosmopolitan unicellular green alga *Ostreococcus tauri* (OtVs) and one specific to *Micromonas commoda* (McV-20T). Of these viruses, twelve were previously isolated from the coastal Mediterranean Sea and seven were newly isolated from two different geographical locations (i.e., the South Pacific Gyre and the North Sea). Phylogenetic analysis classified these viruses as new members of the *Prasinovirus* genus and defined three distinct OtV clades: designated OtV-type 1, OtV-type 2a and OtV-type 2b. The OtV-type 1 includes three new viruses isolated from the Pacific Ocean and the previously sequenced genome OtV6. The OtV-type 1 form a large cluster within the *Micromonas*-infecting virus clade, sharing five unique homologous genes with all *Micromonas* viruses. In addition, genetic features of OtV-type 1, including a higher number of CDSs (∼260) and lower GC content (∼41%), were more closely allied to *Micromonas* viruses than to those of OtVs, suggesting an alternative host or a recent host switch from *Micromonas* to *O. tauri.* By analyzing the OtV genomes, we found a faster-evolving central hypervariable region (HVR), where the OtV-type 2b displayed the largest region, i.e., three times longer than other OtVs. This region encodes genes mainly associated with host cell recognition and attachment and under strong selective pressure (positive and negative). Notably, most viruses associated with OtV-type 2b showed the broadest host range. Infection dynamics between the hosts and the viruses appeared highly specific to host–virus pairs, suggesting complex interactions in the *Ostreococcus*-prasinovirus system. Finally, by observing viral lysates with electron microscopy, we observed novel morphologies never described for these viruses. Overall, this study provides new insights into the genetic diversity of prasinoviruses and describes for the first time a viral plasticity that might be strongly shaped by antagonistic coevolution with their hosts.
