## Supplementary Table 2 for "Genomic analysis of *Ostreococcus tauri*-infecting viruses reveals a hypervariable region associated with host–virus interactions"

### Sheet: Feuil1
Virus	Host alga	Virus isolation site	Latitude, Longitude (decimal degrees	Collection date (mm/dd/yyyy)	Isolation related reference	Genbank accession number	Genome sequencing related reference	Genome size (bp)	GC content (%)	No. of ORFs	Gene density (gene per kb)	Mean gene size (bp per gene)	No. of tRNA	No. Capsids	Terminal inverted repeat
BII-V1	Bathycoccus calidus RCC716	Bermuda: North Atlantic Ocean	31.667000, -64.167000	2015-10-04	Bachy et al, 2021	MK522035.1- MK522037.1	Bachy et al, 2021	167000	36	220	1.31737	759	4	7	N/A
BII-V2	Bathycoccus calidus RCC716	Bermuda: North Atlantic Ocean	31.667000, -64.167000	2015-10-04	Bachy et al,2021	MK522038.1	Bachy et al,2021	207870	36.49	235	1.13051	885	4	7	N/A
BII-V3	Bathycoccus calidus RCC716	Bermuda: North Atlantic Ocean	31.667000, -64.167000	2015-10-04	Bachy et al,2021	MK522039.1	Bachy et al,2021	211597	36.33	230	1.08697	920	5	7	N/A
BpV1	Bathycoccus prasinos RCC1105	France: Mediterranean Sea, Banyuls Bay	NA	10/31/2007	Moreau et al, 2010	HM004432.1	Moreau et al, 2010	198519	37.21	203	1.02257	978	4	7	N/A
BpV2	Bathycoccus prasinos RCC1105	France: Mediterranean Sea, Banyuls Bay	NA	01/28/2008	Moreau et al, 2010	HM004430.1	Moreau et al, 2010	187069	36.98	210	1.12258	891	4	7	N/A
MpV1	Micromonas sp. RCC1109	France: Mediterranean Sea, coastal lagoons	NA	NA	Moreau et al, 2010	NC_014767.1	Moreau et al, 2010	184095	40.85	244	1.3254	754	6	8	N/A
MpV-12T	Micromonas pusilla Mp-LAC38	Netherlands: Southern North Sea	52.980000, 4.740000	05/23/2003	Martinez et al, 2015	NC_020864.1	Martinez et al, 2015	205622	39.8	253	1.23041	813	7	7	N/A
MpV-SP1	Micromonas pusilla CCMP1545	USA: Northern Pacific Ocean, coastal	32.870000, -117.260000	10/31/1990	Cottrell et Suttle, 1991	JF974320.1	Cottrell et Suttle, 1991	173451	40.6	242	1.39521	717	6	8	N/A
MpV-PL1	Micromonas pusilla CCMP1545	USA, North Atlantic Ocean, Gulf of Mexico	27.830000, -97.070000	10/31/1990	Cottrell et Suttle, 1991	HQ633072.1	Cottrell et Suttle, 1991	197060	43.3	261	1.32447	755	5	8	N/A
OlV1	Ostreococcus lucimarinus CCMP2972	France: Mediterranean Sea, coastal lagoons	42.816667, 3.016667	01/16/2008	Moreau et al, 2010	NC_014766.1	Moreau et al, 2010	194022	40.90	250	1.28851	776	5	8	N/A
OlV2	Ostreococcus lucimarinus CCMP2972	USA: Northern Pacific Ocean	36.683333, -122.366667	05/15/2009	Derelle, 2015	KP874736.1	Derelle, 2015	196300	41.23	269	1.37035	730	5	8	N/A
OlV3	Ostreococcus lucimarinus CCMP2972	Chile: South Pacific Ocean	-36.533333, -72.950000	09/24/2008	Derelle, 2015	HQ633060.1	Derelle, 2015	191242	41.43	264	1.38045	724	5	N/A	N/A
OlV4	Ostreococcus lucimarinus CCMP2972	Quebec: North Atlantic	47.350000, -61.750000	2008-10-11	Derelle, 2015	JF974316.1	Derelle, 2015	216925	40.37	256	1.18013	847	5	N/A	N/A
OlV5	Ostreococcus lucimarinus CCMP2972	France: Atlantic Ocean, English Channel	48.716667, -3.966667	09/29/2008	Derelle, 2015	NC_020852.1	Derelle, 2015	186468	41.55	254	1.36216	734	5	N/A	N/A
OlV6	Ostreococcus lucimarinus CCMP2972	France: Atlantic Ocean, English Channel	48.716667, -3.966667	10/20/2008	Derelle, 2015	HQ633059.1	Derelle, 2015	184949	41.65	252	1.36254	734	5	N/A	N/A
OlV7	Ostreococcus lucimarinus CCMP2972	USA: North Pacific Ocean	36.683333, -122.366667	05/15/2009	Derelle, 2015	NC_028093.1	Derelle, 2015	182309	40.99	243	1.3329	750	5	8	N/A
OmV1	Ostreococcus mediterraneus RCC2590	France: Mediterranean Sea	NA	2009-09-03	Derelle, 2015	NC_028092.1	Derelle, 2015	193301	44.62	252	1.30367	767	5	8	N/A
OmV2	Ostreococcus mediterraneus RCC2590	France: Mediterranean Sea, Thau lagoon	43.433722, 3.665139	NA	Yau et al, 2020	MN688676.1	Yau et al, 2020	192294	42.55	221	1.14928	870	7	7	N/A
OtV1	Ostreococcus tauri RCC745	UK: Atlantic Ocean, Western English Channel	50.250000, -4.216667	2006-06-09	Weynberg et al,2009	NC_013288.1	Weynberg et al,2009	191761	44.55	230	1.19941	834	4	8	N/A
OtV2	Ostreococcus sp. RCC393	UK: Atlantic Ocean, Western English Channel	50.250000, -4.216667	2007-05-07	Weynberg et al, 2011	FN600414.1	Weynberg et al, 2011	184409	41.59	237	1.28519	778	5	8	N/A
OtV5	Ostreococcus tauri RCC745	France: Mediterranean Sea, Thau lagoon	43.433722, 3.665139	2006	Derelle et al, 2008	NC_010191.2	Derelle et al, 2008	186713	44.78	247	1.32289	756	5	8	yes
OtV6 RT 2011	Ostreococcus tauri RNP2 population	France, Mediterranean Sea, Leucate lagoon	42.806944, 3.023611	2009	Thomas et al, 2011	JN225873.1	Monier et al., 2017	189567	42.24	250	1.31879	758	9	8	yes
McV20-T	Micromonas commoda RCC827	Chile: South Pacific Ocean	-43.570000, -73.209000	11/'04/2018	This study	In process	This study	209762	40.58	265	1.29194	774	6	8	yes
OtV06-1	Ostreococcus tauri RCC745	France, Mediterranean Sea, Leucate lagoon	42.806667, 3.024167	01/19/2006	Clerissi et al, 2012	In process	This study	188487	44.7	246	1.30513	766	4	8	yes
OtV06-12	Ostreococcus tauri RCC745	France: Mediterranean Sea, Thau lagoon	43.433722, 3.665136	02/13/2006	Clerissi et al, 2012	In process	This study	191735	43.69	231	1.20479	830	5	9	yes
OtV06-4	Ostreococcus tauri RCC745	France: Mediterranean Sea, La Palme lagoon	42.955011, 3.000989	01/24/2006	Clerissi et al, 2012	In process	This study	190369	44.66	248	1.30273	768	5	8	yes
OtV09-556	Ostreococcus tauri RCC745	France: Mediterranean Sea, Thau lagoon	43.433722, 3.665136	03/23/2009	Clerissi et al, 2012	In process	This study	190575	44.73	251	1.31707	759	5	8	yes
OtV09-557	Ostreococcus tauri RCC745	France: Mediterranean Sea, La Palme lagoon	42.955011, 3.000989	03/27/2009	Clerissi et al, 2012	In process	This study	189897	44.69	247	1.30071	769	5	8	yes
OtV09-559	Ostreococcus tauri RCC745	France: Mediterranean Sea, La Palme lagoon	42.955011, 3.000989	03/27/2009	Clerissi et al, 2012	In process	This study	189416	44.63	249	1.31457	761	5	8	yes
OtV09-565	Ostreococcus tauri RCC1123	France: Mediterranean Sea, La Palme lagoon	42.955011, 3.000989	03/27/2009	Clerissi et al, 2012	In process	This study	191124	43.79	232	1.21387	824	5	8	yes
OtV09-570	Ostreococcus tauri RCC1110	France, Mediterranean Sea, Leucate lagoon	42.806667, 3.024167	03/19/2009	Clerissi et al, 2012	In process	This study	190769	44.9	250	1.31049	763	5	8	yes
OtV09-573	Ostreococcus tauri RCC1114	France: Mediterranean Sea, La Palme lagoon	42.955011, 3.000989	03/27/2009	Clerissi et al, 2012	In process	This study	190656	45.04	245	1.28504	778	5	8	yes
OtV09-582	Ostreococcus tauri RCC1116	France: Mediterranean Sea, La Palme lagoon	42.955011, 3.000989	03/27/2009	Clerissi et al, 2012	In process	This study	191259	44.71	248	1.29667	771	4	8	yes
OtV09-585	Ostreococcus tauri RCC1115	France: Mediterranean Sea, Thau lagoon	43.433722, 3.665136	03/23/2009	Clerissi et al, 2012	In process	This study	193432	44.75	251	1.29761	771	5	8	yes
OtV09-578	Ostreococcus tauri RCC1114	France: Mediterranean Sea, Leucate lagoon	42.806667, 3.024167	03/19/2009	Clerissi et al, 2012	In process	This study	183592	43.6	235	1.28001	781	5	8	no
OtV19-O	Ostreococcus tauri RCC4221	Chile: South Pacific Ocean	-41.55, -74.4700	2018-01-11	This study	In process	This study	189391	41.86	268	1.41506	707	8	8	no
OtV19-P	Ostreococcus tauri RCC4221	Chile: South Pacific Ocean	-41.550000, -74.320000	2018-01-11	This study	In process	This study	191803	41.91	272	1.41812	705	8	8	yes
OtV19-T1	Ostreococcus tauri RCC4221	Chile: South Pacific Ocean	-43.570000, -73.209000	2018-04-11	This study	In process	This study	189558	41.89	267	1.40854	710	8	8	yes
OtV19-T2	Ostreococcus tauri RCC4221	Chile: South Pacific Ocean	-43.570000, -73.209000	2018-04-11	This study	In process	This study	200246	41.18	251	1.25346	798	5	9	yes
OtV-Sylt2-5	Ostreococcus tauri RCC4221	Germany: North Sea	54.211917, 8.149528	11/25/2018	This study	In process	This study	189609	44.68	247	1.30268	768	5	8	yes
OtV19-R	Ostreococcus tauri RCC4221	Chile: South Pacific Ocean	-43.110278, -75.650306	2018-02-11	This study	In process	This study	193132	44.64	248	1.2841	779	5	7	yes
														8
