## Supplementary Table 5 for "Genomic analysis of *Ostreococcus tauri*-infecting viruses reveals a hypervariable region associated with host–virus interactions"

### Sheet: Sheet2
Group	Putative function	Gene_locus sequence	Length	Model	Ka	Ks	Ka/Ks (	p-value	Type of selective pressure
1	Cell wall harchor surface familly protein (FhaB)	OtV19_P_00072; OtV19_T1_00068; OtV19-O_00068	6045	MA	1.0022	0.992632	1.00964	0.608096	/
			6045	MYN	2.70407	2.15889	1.25253	0.105244	/
			6045	LPB	0.335466	2.4804	0.135247	0	Purifying selection
			6045	MS	1.00268	0.991079	1.0117	0.516353	/
			6045	NG	2.84191	1.99465	1.42477	0.00802663	Diversifying selection
2	Capsid protein	OtV09_582_00073; OtV19_O_00073; OtV19_T1_00073; OtV19-P_00077	2064	NG	0.0184452	0.42709	0.0431881	4.25101e-77	Strong purifying selection
			2064	MA	0.0134071	0.487189	0.0275194	1.44379e-102
			2064	MS	0.014118	0.511513	0.0276005	1.52373e-105
			2064	MYN	0.0126468	0.833612	0.0151711	1.94632e-105
			2064	LPB	0.0214106	0.383936	0.055766	6.92433e-96
3	Rad50 protein	OtV19_T2_00062; OtV06_12_00064; OtV09_565_00064; OtV09_578_00062	4020	NG	0.0712318	0.308128	0.231176	6.1295e-48	Strong purifying selection
			4020	MA	0.073204	0.348903	0.209812	3.24918e-68
			4020	MS	0.0720658	0.339913	0.212013	5.69481e-67
			4020	MYN	0.0720014	0.301952	0.238453	2.19804e-43
			4020	LPB	0.0776863	0.257482	0.301715	7.44743e-47
4	Cell wall harchor surface familly protein (FhaB)	OtV06_12_00065; OtV09_565_00065	5463	NG	0.005585	0.0370025	0.150936	1.10753e-14	Strong purifying selection
			5463	MA	0.00533682	0.037201	0.143459	2.16592e-16
			5463	MS	0.00525561	0.037119	0.141588	2.70337e-16
			5463	MYN	0.00514195	0.0391885	0.131211	1.3e-16
			5463	LPB	0.00637714	0.0310224	0.205565	1.9029e-11
5	Cell wall harchor surface familly protein (FhaB)	OtV09_585_00071; OtV06_4_00070; Sylt2_5_00071; OtV09_556_00067; OtV09_582_00068; OtV09_573_00067; OtV09_570_00068; OtV09_557_00068; OtV09_559_00070; OtV19_R_00068	19704	NG	0.0118696	0.0708949	0.167426	2.1716e-85	Strong purifying selection
			19704	MA	0.0116557	0.0696017	0.167463	3.62956e-89
			19704	MS	0.0114978	0.0692102	0.166129	1.04775e-89
			19704	MYN	0.011489	0.068831	0.166916	3.39412e-85
			19704	LPB	0.0125151	0.060028	0.208487	3.09592e-72
6	Cell wall harchor surface familly protein (FhaB)	OtV09_557_00074; OtV09_556_00075; OtV09_559_00076; OtV19_R_00074; OtV5_70; OtV09_585_00077; OtV06_4_00076; Sylt2_5_00077; OtV09_570_00076; OtV09_582_00074; OtV09_573_00073	28266	NG	2.71425	2.17409	1.24846	0.000593551	Strong diversifying selection
			28266	MA	1.06248	0.842467	1.26115	3.26768e-155
			28266	MS	1.06248	0.842467	1.26115	3.26765e-155
			28266	MYN	7.4397	1.66477	4.46892	8.95717e-109
7	Cell wall harchor surface familly protein (FhaB)	OtV5_071; Sylt2_5_00078	2850	NG	0.175926	0.224815	0.782538	0.0206686	Strong purifying selection
			2850	MA	0.189019	0.212622	0.888991	0.20965
			2850	MS	0.189121	0.211747	0.893147	0.210816
			2850	MYN	0.184755	0.199705	0.925141	0.539056
			2850	LPB	0.17594	0.218193	0.806351	0.0117587
