## Supplementary Table 4 for "Genomic analysis of *Ostreococcus tauri*-infecting viruses reveals a hypervariable region associated with host–virus interactions"

### Sheet: All_genomes_FastANI5
	OtV06-12	OtV06-1	OtV06-4	OtV09-556	OtV09-557	OtV09-559	OtV09-565	OtV09-570	OtV09-573	OtV09-578	OtV09-582	OtV09-585	OtV19-O	OtV19-P	OtV19-R	OtV19-T1	OtV19-T2	OtV-Sylt2-5	OtV5
OtV06-12	100	91	92	92	92	92	98	92	92	98	92	92	78	78	92	78	81	92	92
OtV06-1	91	100	94	94	94	94	92	94	94	92	94	95	78	78	95	78	78	94	94
OtV06-4	92	94	100	98	99	99	92	99	98	93	99	97	78	78	99	78	78	99.93	98
OtV09-556	92	94	98	100	98	98	92	98	98	92	98	97	79	78	98	79	79	98	99
OtV09-557	92	94	99	98	100	98	92	98	98	92	98	97	79	78	99	79	78	99	98
OtV09-559	92	94	99	98	98	100	92	99	99	92	99	97	78	78	99.64	78	79	99	98
OtV09-565	98	92	92	92	92	92	100	92	92	99.92	92	92	78	78	92	78	81	91	92
OtV09-570	92	94	99	98	98	99	92	100	92	99	94	99	78	99	78	79	98	81	79
OtV09-573	92	94	98	98	98	99	92	99	100	92	99	97	78	78	99	78	79	98	98
OtV09-578	98	92	93	92	92	92	99.92	92	92	100	92	92	78	78	92	78	80	92	92
OtV09-582	92	94	99	98	98	99	92	98	99	92	100	97	78	78	99	78	78	99	98
OtV09-585	92	95	97	97	97	97	92	97	97	92	97	100	78	78	97	78	79	97	97
OtV19-O	78	78	78	79	79	78	78	78	78	78	78	78	100	99.83	78	99.86	71	79	79
OtV19-P	78	78	78	78	78	78	78	78	78	78	78	78	99.83	100	78	99.93	71	78	79
OtV19-R	92	95	99	98	99	99.64	92	99	99	92	99	97	78	78	100	78	78	99	98
OtV19-T1	78	78	78	79	79	78	78	78	78	78	78	78	99.86	99.93	78	100	71	78	79
OtV19-T2	81	78	78	79	78	79	81	78	79	80	78	79	71	71	78	71	100	78	79
OtV-Sylt2-5	92	94	99.93	98	99	99	91	98	98	92	99	97	79	78	99	78	78	100	98
OtV5	92	94	98	99	98	98	92	98	98	92	98	97	79	79	98	79	79	98	100
